# Uncertainty Modeling Outperforms Machine Learning for Microbiome Data Analysis

**DOI:** 10.1101/2025.09.12.675956

**Authors:** Maxwell A. Konnaris, Manan Saxena, Nicole Lazar, Justin D. Silverman

## Abstract

Microbiome sequencing measures relative rather than absolute abundances, providing no direct information about total microbial load. Normalization methods attempt to compensate, but rely on strong, often untestable assumptions that can bias inference. Experimental measurements of load (e.g., qPCR, flow cytometry) offer a solution, but remain costly and uncommon. A recent high-profile study proposed that machine learning could bypass this limitation by predicting microbial load from sequencing data alone. To evaluate this claim, we assembled *mutt*, the largest public database of paired sequencing and load measurements, spanning 35 studies and over 15,000 samples. Using *mutt*, we show that published machine learning models fail to generalize: on average they perform worse than a naive baseline that always predicted the training set mean. These failures stem from covariate shift–limited shared taxa between studies, differences in community composition, and differences in preprocessing pipelines–that silently derail model inputs. In contrast, Bayesian partially identified models do not attempt to impute microbial load, but instead propagate scale uncertainty through downstream analyses. Across 30 benchmark datasets, Bayesian partially identified models consistently outperformed normalization and machine learning approaches, providing a principled and reproducible foundation for microbiome inference.
