## Supplemental Table 3 for "Uncertainty Modeling Outperforms Machine Learning for Microbiome Data Analysis"

Model	Gamma	Sequencing Type	Metric	n	Mean	Median	SD	IQR	Min	Max
ALDEx3_tss	0	16s rrna	FDR	33	23.49385024909	9.22190201729107	28.4756540186505	43.5897435897436	0	100
ALDEx3_tss	0	16s rrna	NPV	33	92.5372207965242	99.2753623188406	15.4238523178685	4.82573726541556	25.2496433666191	100
ALDEx3_tss	0	16s rrna	PPV	33	68.9881176712012	75	28.9531976805346	45.0187265917603	0	100
ALDEx3_tss	0	shotgun metagenomics	FDR	8	20.617261295305	8.78483465490426	23.9043614568685	48.0263157894737	0	50
ALDEx3_tss	0	shotgun metagenomics	NPV	8	95.6442602953134	99.8233215547703	9.36442841004985	2.56910799275667	73.0720068172135	100
ALDEx3_tss	0	shotgun metagenomics	PPV	8	67.012381927512	52.6315789473684	22.1336082276123	40.1226383824992	50	92.3076923076923
ALDEx3_tss	1	16s rrna	FDR	33	6.2625746779604	0	13.2502808008644	4	0	52.3809523809524
ALDEx3_tss	1	16s rrna	NPV	33	91.0613481294494	96.4028776978417	15.3191173403102	7.64324158604715	26.9131334022751	100
ALDEx3_tss	1	16s rrna	PPV	33	88.5186130904059	97.4117647058824	16.3413810305182	16.9977081741788	47.6190476190476	100
ALDEx3_tss	1	shotgun metagenomics	FDR	8	9.44855825814045	0	26.4875827162465	0.147116516280894	0	75
ALDEx3_tss	1	shotgun metagenomics	NPV	8	95.3447195995425	99.4736842105263	9.50618801622453	3.25133891354324	72.4533279220779	100
ALDEx3_tss	1	shotgun metagenomics	PPV	8	74.8038446449588	99.4115339348764	43.1323982540021	37.5	25	100
ANCOM-BC2		16s rrna	FDR	33	59.8941918637766	73.7541528239203	36.2665754629549	37.0574712643678	0	100
ANCOM-BC2		16s rrna	NPV	33	89.8438107366647	96.7320261437909	15.2798355760253	15.5859261413201	31.9954562665657	100
ANCOM-BC2		16s rrna	PPV	33	23.9804487882836	23.3500717360115	20.2153968709172	21.7176048446702	0	82.2429906542056
ANCOM-BC2		shotgun metagenomics	FDR	6	64.7678611674555	90.2873563218391	47.0014829475045	70.3837052062204	0	100
ANCOM-BC2		shotgun metagenomics	NPV	6	91.4039095207855	98.3388704318937	16.5493498992153	5.53588797796949	58.0194805194805	100
ANCOM-BC2		shotgun metagenomics	PPV	6	22.2785665990534	2.75862068965517	38.7680473717553	15.2873563218391	0	90.5882352941177
DESeq2		16s rrna	FDR	33	78.601688023125	77.3279352226721	20.1797779017632	33.3333333333333	20.4545454545455	100
DESeq2		16s rrna	NPV	33	91.6281520940685	97.3404255319149	15.0805027375727	5.56354916067147	27.8651043155187	100
DESeq2		16s rrna	PPV	33	21.398311976875	22.6720647773279	20.1797779017632	33.3333333333333	0	79.5454545454546
DESeq2		shotgun metagenomics	FDR	6	83.4317027546258	93.6179254394437	23.297816659389	21.8437318910566	40.6198347107438	100
DESeq2		shotgun metagenomics	NPV	6	94.4779555810538	99.5076063958616	11.0494353615411	2.96165196099237	72.1348314606742	100
DESeq2		shotgun metagenomics	PPV	6	16.5682972453742	6.38207456055631	23.297816659389	21.8437318910566	0	59.3801652892562
LinDA		16s rrna	FDR	33	58.7724945906726	64.7590361445783	33.4486822063242	45.3921568627451	0	100
LinDA		16s rrna	NPV	33	91.1252224500524	98.9169675090253	15.8455322101599	10.72	29.5745313894674	100
LinDA		16s rrna	PPV	33	33.1209544313036	33.3333333333333	26.7791667074073	35.0362180709112	0	92.1875
LinDA		shotgun metagenomics	FDR	7	49.4063068611335	36.3636363636364	45.9983658761156	85.4236785940806	0	100
LinDA		shotgun metagenomics	NPV	7	96.0760482232956	100	9.86582680212196	0.59642147117296	73.7251805054152	100
LinDA		shotgun metagenomics	PPV	7	30.8311703944132	6.55737704918033	38.2764455579401	60.3576751117735	0	80.6834227619317
Nishijima2024_Vandeputte2021_rdp		16s rrna	FDR	33	19.2052481895968	8.57142857142857	24.1106931789352	33.3333333333333	0	82
Nishijima2024_Vandeputte2021_rdp		16s rrna	NPV	33	92.8535855288109	99.3806851170892	15.3473565742835	3.7940379403794	23.5990528808208	100
Nishijima2024_Vandeputte2021_rdp		16s rrna	PPV	33	73.5927837393044	74.3421052631579	24.7052208332508	40.8579002035091	18	100
edgeR		16s rrna	FDR	33	77.9729159237258	82	26.6900335827198	30.7692307692308	0	100
edgeR		16s rrna	NPV	33	92.2683586803077	97.5806451612903	13.5529200896253	6.08800325937997	37.3546511627907	100
edgeR		16s rrna	PPV	33	19.5904304536578	16.8260869565217	23.0886677684619	29.5673076923077	0	80.0751879699248
edgeR		shotgun metagenomics	FDR	8	45.7553114517024	50.2936857562408	42.9342133164614	76.3234829329962	0	98.2142857142857
edgeR		shotgun metagenomics	NPV	8	95.930364252056	99.6108949416342	8.78154988575239	2.06860033455912	74.7034107760752	100
edgeR		shotgun metagenomics	PPV	8	26.7915016772761	30.9734513274336	26.7132634973756	31.547619047619	1.78571428571429	66.079295154185
limma voom		16s rrna	FDR	33	72.2779426274765	77.0992366412214	28.5555759717531	42.9735256729122	0	100
limma voom		16s rrna	NPV	33	91.7847397077549	98.0519480519481	18.2802818676396	6.25	11.5485564304462	100
limma voom		16s rrna	PPV	33	23.0589642997831	22.2222222222222	22.3391956602711	29.8147339530192	0	73.4265734265734
limma voom		shotgun metagenomics	FDR	6	62.3327164598133	74.2466251534021	40.439122392318	57.7650917585895	0	98.4962406015038
limma voom		shotgun metagenomics	NPV	6	94.7602441863848	100	10.2604114731518	4.34742982136346	74.3580382134599	100
limma voom		shotgun metagenomics	PPV	6	25.200740248224	10.6904231625835	29.6402262550112	37.8088077336198	1.50375939849624	69.9856733524355
metagenomeSeq (CSS+fitZig)		16s rrna	FDR	33	81.167434606392	80.4597701149425	18.3134083799787	25.9393939393939	42.8802588996764	100
metagenomeSeq (CSS+fitZig)		16s rrna	NPV	33	90.2967232102152	97.8947368421053	15.9744481200768	9.40860215053763	33.2738626226583	100
metagenomeSeq (CSS+fitZig)		16s rrna	PPV	33	18.832565393608	19.5402298850575	18.3134083799787	25.9393939393939	0	57.1197411003236
metagenomeSeq (CSS+fitZig)		shotgun metagenomics	FDR	8	61.5584167544784	76.25	42.1898252213151	64.5450474183351	0	100
metagenomeSeq (CSS+fitZig)		shotgun metagenomics	NPV	8	95.6020426522873	100	9.04887748632907	2.95199757607236	74.4168260038241	100
metagenomeSeq (CSS+fitZig)		shotgun metagenomics	PPV	8	17.9221109940288	11.7865296803653	21.7011505221315	23.49600456621	0	55.9230769230769
Nishijima2024_galaxy_metaphlan4.mpa_vJun23_CHOCOPhlAnSGB_202403		shotgun metagenomics	FDR	8	20.2320002929759	8.70577894968139	23.4841438518552	45.8333333333333	0	50
Nishijima2024_galaxy_metaphlan4.mpa_vJun23_CHOCOPhlAnSGB_202403		shotgun metagenomics	NPV	8	95.6670000033504	99.8233215547703	9.43404803556826	2.31697593971425	72.9164443495892	100
Nishijima2024_galaxy_metaphlan4.mpa_vJun23_CHOCOPhlAnSGB_202403		shotgun metagenomics	PPV	8	67.6287995312386	55.5555555555556	21.770006172935	39.2551087673039	50	93.3333333333333
Nishijima2024_metacardis_metaphlan4.mpa_vJun23_CHOCOPhlAnSGB_202403		shotgun metagenomics	FDR	8	20.877594316844	9.82616674106036	23.7817143797371	48.0263157894737	0	50
Nishijima2024_metacardis_metaphlan4.mpa_vJun23_CHOCOPhlAnSGB_202403		shotgun metagenomics	NPV	8	95.630973191415	99.8233215547703	9.40103520745672	2.56910799275667	72.965709986026	100
Nishijima2024_metacardis_metaphlan4.mpa_vJun23_CHOCOPhlAnSGB_202403		shotgun metagenomics	PPV	8	66.5958490930495	52.6315789473684	21.603209474948	38.039974210187	50	92.3076923076923
