## Supplemental Table 1 for "Uncertainty Modeling Outperforms Machine Learning for Microbiome Data Analysis"

First Author (et al.)	Year	Sequencing Data Modality	BioProject Accessions	Microbial Load Measurement Modality	Contacted Author for Data	Author Supplied Required Data	Excluded	Included in Our Study	pmid	doi	host	sample type
Nishijima (GALA-ALD)	2024	shotgun metagenomic sequencing	PRJEB76661	Flow Cytometry	Y	N	0	Y	39541968	https://doi.org/10.1016/j.cell.2024.10.022	Human	fecal
Nishijima (GALA-HP)	2024	shotgun metagenomic sequencing	PRJEB76664	Flow Cytometry	Y	N	0	Y	39541968	https://doi.org/10.1016/j.cell.2024.10.022	Human	fecal
Nishijima (AlcoChallenge)	2024	shotgun metagenomic sequencing	PRJEB76662	Flow Cytometry	Y	N	0	Y	39541968	https://doi.org/10.1016/j.cell.2024.10.022	Human	fecal
Nishijima (GALA-RIF)	2024	shotgun metagenomic sequencing	PRJEB76667	Flow Cytometry	Y	N	0	Y	39541968	https://doi.org/10.1016/j.cell.2024.10.022	Human	fecal
Nishijima (GastricBypass)	2024	shotgun metagenomic sequencing	PRJEB76666	Flow Cytometry	Y	N	0	Y	39541968	https://doi.org/10.1016/j.cell.2024.10.022	Human	fecal
Nishijima (HCO)	2024	shotgun metagenomic sequencing	PRJEB81698	Flow Cytometry	Y	N	0	Y	39541968	https://doi.org/10.1016/j.cell.2024.10.022	Human	fecal
Nishijima (GALA-POSTBIO)	2024	shotgun metagenomic sequencing	PRJEB76668	Flow Cytometry	Y	N	0	Y	39541968	https://doi.org/10.1016/j.cell.2024.10.022	Human	fecal
Nishijima (HOLABEK)	2024	shotgun metagenomic sequencing	PRJEB81697	Flow Cytometry	Y	N	0	Y	39541968	https://doi.org/10.1016/j.cell.2024.10.022	Human	fecal
Nishijima (TIPS)	2024	shotgun metagenomic sequencing	PRJEB76665 (Not public available or even listed)	Flow Cytometry	Y	N	0	Y	39541968	https://doi.org/10.1016/j.cell.2024.10.022	Human	fecal
Vandeputte	2017	16s rRNA amplicon sequencing	PRJEB21504	Flow Cytometry	Y	N	0	Y	29143816	https://doi.org/10.1038/nature24460	Human	fecal
Vandeputte	2021	16s rRNA amplicon sequencing	EGAS00001005686	Flow Cytometry	Y	N	0	Y	34795283	https://doi.org/10.1038/s41467-021-27098-7	Human	fecal
Tito	2024	shotgun metagenomic sequencing	EGAS00001007413,EGAS00001003296	Flow Cytometry	Y	N	0	N	38689063	https://doi.org/10.1038/s41591-024-02963-2	Human	fecal
Vieira-Silva (BMIS-MetaCardis subset)	2020	shotgun metagenomic sequencing	PRJEB37249	Flow Cytometry	Y	N	0	N	32433607	https://doi.org/10.1038/s41586-020-2269-x	Human	fecal
Fromentin et al. (MetaCardis subset)	2022	shotgun metagenomic sequencing,GC-MS,UPLC-MS/MS,UPLC-MS	PRJEB37249,PRJEB38742,PRJEB41311,PRJEB46098,MTBLS3429,MSV000088042,MSV000088043	Flow Cytometry	Y	N	0	Y	35177860	https://doi.org/10.1038/s41591-022-01688-4	Human	fecal
Forslund et al. (MetaCardis)	2021	shotgun metagenomic sequencing/UPLC-MS/GC-MS	PRJEB41311,PRJEB38742,PRJEB37249	Flow Cytometry	Y	N	0	Y	34880489	https://doi.org/10.1038/s41586-021-04177-9	Human	fecal
Garcia-Martinez	2024	16s rRNA amplicon sequencing	PRJEB67373	Flow Cytometry	Y	N	0	Y	39462312	https://doi.org/10.1186/s12866-024-03590-0	Human	fecal
Alessandri	2024	shotgun metagenomic sequencing	PRJNA1075117	Flow Cytometry	Y	N	0	Y	39364592	https://doi.org/10.1111/1751-7915.14540	Human	fecal,vaginal
Vieira-Silva	2019	16s rRNA amplicon sequencing	EGAS00001003600	Flow Cytometry	Y	N	0	Y	31209308	https://doi.org/10.1038/s41564-019-0483-9	Human	fecal
Dreier	2022	16s rRNA amplicon sequencing	PRJNA786903	qPCR	Y	Y	0	Y	35130830	https://doi.org/10.1186/s12866-022-02451-y	Food	cheese
Sternes	2024	16s rRNA amplicon sequencing	PRJNA1120972	qPCR	N	-	0	Y	39469457	https://doi.org/10.3389/fmicb.2024.1454910	Human	gastrointestinal mucosa biopsy
Tunsakul	2024	16s rRNA amplicon sequencing	PRJNA1020208	qPCR	Y	N	0	Y	38650647	https://doi.org/10.7717/peerj.17270	Human	fecal
Krawczyk	2022	16s rRNA amplicon sequencing	PRJNA813158	qPCR	Y	Y	0	Y	35927748	https://doi.org/10.1186/s40168-022-01276-1	Tick	whole organism
Rao	2021	16s rRNA amplicon sequencing	PRJEB36435	Flow Cytometry, Spike-in Cells, Spike-in DNA, qPCR	Y	Y	0	Y	33627867	https://doi.org/10.1038/s41586-021-03241-8	Human,Mouse,Mock	fecal
Tettamanti Boshier	2020	16s rRNA amplicon sequencing	PRJNA549339	qPCR	N	Y	0	Y	32265316	https://doi.org/10.1128/msystems.00777-19	Human	vaginal mucosa
Kruger	2024	16s rRNA amplicon sequencing	PRJNA1162476	Digital PCR (ddPCR)	Y	Y	0	Y	39427011	https://doi.org/10.1038/s41598-024-75477-z	Human	fecal
Galla	2023	16s rRNA amplicon sequencing	PRJNA703791,PRJNA734187	Spike-in DNA	Y	N	0	N	36906688	https://doi.org/10.1038/s41598-023-30916-1	bovine,rhizosphere,beetles,earthworm,roundworm,deer,hare,springtails	fecal,soil,crushed,
Tourlousse	2018	16s rRNA amplicon sequencing	PRJNA388158	Spike-in DNA	Y	N	0	N	29904073	https://doi.org/10.1038/s41598-018-27314-3	soil,sewage	soil,sewage
Liu	2017	16s rRNA amplicon sequencing	PRJNA1233249	qPCR	Y	Y	0	Y	28743816	https://doi.org/10.1128/mBio.00996-17	Human	coronal sculcus swab
Pereira	2024	16s rRNA amplicon sequencing,shotgun metagenomic sequencing	PRJNA1033532	Flow Cytometry	Y	Y	0	Y	39572788	https://doi.org/10.1038/s41564-024-01853-0	Human	fecal
C. van de Velde	2022	16s rRNA amplicon sequencing	PRJEB51873	Flow Cytometry	Y	Y	0	Y	37938658	https://doi.org/10.1038/s43705-022-00123-6	Human	fecal
De Tomassi	2023	16s rRNA amplicon sequencing	PRJEB37663	qPCR	Y	N	0	N	37509067	https://doi.org/10.3390/biom13071030	human	skin
Jin	2024	16s rRNA amplicon sequencing	PRJNA747100	qPCR	N	-	0	Y	39359400	https://doi.org/10.1093/pnasnexus/pgae419	Human	semen
Kulkarni	2023	16s rRNA amplicon sequencing	PRJNA868804	Flow Cytometry	Y	N	0	N	37957272	https://doi.org/10.1038/s41589-023-01462-8	Soil
Azarbad	2022	16s rRNA amplicon sequencing	PRJNA526458	qPCR	Y	N	0	N	35140695	https://doi.org/10.3389/fmicb.2021.798023	Soil	Rhizoshpere
Tourlousse	2017	16s rRNA amplicon sequencing	SRA434741	Spike-in DNA	Y	N	0	N	27980100	https://doi.org/10.1093/nar/gkw984	Mock Communities, Soil, Sludge	NA
Zaramela	2022	shotgun metagenomic sequencing	PRJNA870099	Spike-in DNA,Flow Cytometry	N	-	0	Y	36317886	10.1128/msystems.00447-22	human	saliva
Lin	2024	16s rRNA amplicon sequencing	PRJNA974480	Digital PCR (ddPCR)	Y	N	0	Y	39386005	https://doi.org/10.1093/pnasnexus/pgae411	2 Mock Community, Wasterwater, Human Gut	NA-Gut, NA, fecal
Ji	2018	16s rRNA amplicon sequencing	PRJNA541083	Spike-in DNA	N	-	0	N	31308552	https://doi.org/10.1101/310649	Human	fecal
Jackson	2023	16s rRNA amplicon sequencing	-	Flow Cytometry	N	-	0	N	37657523	https://doi.org/10.1016/j.ajcnut.2023.08.016	Human	fecal
Su	2024	single cell RNA sequencing,CyTOF	PRJNA935691	Flow Cytometry	N	-	0	N	38816402	https://doi.org/10.1038/s41597-024-03399-6	Human	fecal
Korpela	2017	16s rRNA amplicon sequencing,shotgun metagenomic sequencing	PRJEB11685	qPCR	Y	N	0	N	26811868	https://doi.org/10.1038/ncomms10410	Human	fecal
Jian	2020	16s rRNA amplicon sequencing	PRJEB35994	qPCR	Y	N	0	N	31940382	https://doi.org/10.1371/journal.pone.0227285	Human	fecal
Feng	2023	16s rRNA amplicon sequencing	PRJNA817429	qPCR	N	-	0	N	38868437	https://doi.org/10.1002/imt2.105	Chicken	gut segment
Reese	2022	16s rRNA amplicon sequencing	PRJEB39807	qPCR	Y	Y	0	Y	33232664	https://doi.org/10.1016/j.cub.2020.10.075	Chimpanzees	fecal
Maghini	2023	shotgun metagenomic sequencing, shotgun metatranscriptomic sequencing	PRJNA940499	qPCR	Y	Y	0	Y	37106038	https://doi.org/10.1038/s41587-023-01754-3	Human	fecal
Ott	2021	16s rRNA amplicon sequencing	PRJEB42314	qPCR	Y	Y	0	N	34794510	https://doi.org/10.1186/s40793-021-00391-0	Riverwater	NA
Gifford	2010		-	Spike-in DNA	N	-	0	N	20844569	https://doi.org/10.1038/ismej.2010.141	Seawater	NA
Tkacz	2018	16s rRNA amplicon sequencing,18s rRNA amplicon sequencing; ITS	PRJEB22042,PRJEB22043	Spike-in DNA	N	-	0	N	29921326	https://doi.org/10.1186/s40168-018-0491-7	Soil/ Bacterial Culture	NA
Barlow	2020	16S rRNA gene amplicon sequencing	PRJNA575097	Digital PCR (ddPCR)	Y	Y	0	Y	32444602	https://doi.org/10.1038/s41467-020-16224-6	Mice	Gastrointestinal location / fecal
Kallastu	2023	16S rRNA gene amplicon sequencing	PRJNA861123	Flow Cytometry ,qPCR,Spike-in	Y	Y	0	Y	36691592	https://doi.org/10.1016/j.crfs.2023.100443	Food	NA
Lou	2019	16s rRNA amplicon sequencing	SRP097773, SRP105351	qPCR	Y	N	0	N	29576979	https://doi.org/10.7717/peerj.4514	Soil	NA
Prochazkova	2024	16s rRNA amplicon sequencing	PRJNA1044006	Flow Cytometry	Y	Y	0	Y	39604623	https://doi.org/10.1038/s41564-024-01856-x	Human	fecal, urine
Props	2017	16s rRNA amplicon sequencing	SRP066190	Flow Cytometry	Y	Y	0	N	27612291	https://doi.org/10.1038/ismej.2016.117	Water reservoir	water?soil?sediment?etc.
Oetjen	2018	single cell RNA sequencing,bulk RNA,CyTOF	PRJNA492227, PRJNA493078	Flow Cytometry	Y	Y	0	N	30518681	https://doi.org/10.1172/jci.insight.124928	Human	bone marrow
Zemb	2020	16s rRNA amplicon sequencing	PRJNA531076	qPCR	Y	Y	0	Y	31927795	https://doi.org/10.1002/mbo3.977	Sow ; mature female pig	fecal
Chatthanathon	2024	16s rRNA amplicon sequencing	PRJNA1105985	qPCR	Y	N	0	N	39487198	https://doi.org/10.1038/s41598-024-77672-4	Mice	fecal / blood / urine
Carlini	2024	16s rRNA amplicon sequencing	PRJNA1010874	qPCR	Y	N	0	N	38744972	https://doi.org/10.1038/s41598-024-61199-9	Bee	entire intestinal tract
Sung	2023	shotgun metagenomic sequencing	PRJNA975215	qPCR	Y	N	0	N	37627387	https://doi.org/10.3390/ani13162597	Dog	fecal
Jokela	2022	16s rRNA amplicon sequencing	PRJEB35994	qPCR	Y	N	0	N	36174236	https://doi.org/ 10.1080/19490976.2022.2095775	Human	fecal
Stammler	2016	16s rRNA amplicon sequencing	PRJEB11953	qPCR.Spike-in DNA	Y	Y	0	Y	27329048	https://doi.org/10.1186/s40168-016-0175-0	Mice / Human	cecum content / stool
Moran	2012	high throughput sequencing	-	Spike-in DNA	N	-	1	N	22931831	https://doi.org/10.1038/ismej.2012.94	-	-
Sinha	2017	16s rRNA amplicon sequencing,shotgun metagenomic sequencing	SRP047083	Spike-in DNA	N	-	0	N	28967885	https://doi.org/10.1038/nbt.3981	Human	stool
Jin	2022	16s rRNA amplicon sequencing	PRJNA639639, PRJNA639647, PRJNA780331, PRJNA780361	Digital PCR (ddPCR)	N	-	0	Y	35194029	https://doi.org/10.1038/s41467-022-28426-1	Mice	cecum content
Margueret	2012	RNAseq,LC-MS/MS	MTAB-1154,E-TABM-1075	Nanostring	N	-	0	N	23101633	https://doi.org/10.1016/j.cell.2012.09.019	lab-grown fission yeast cells
Jones	2015	shotgun metagenomic sequencing	PRJNA298489	Spike-in DNA	Y	N	0	N	26512100	https://doi.org/10.1073/pnas.1519288112	human	fecal
Contijoch	2019	16s rRNA amplicon sequencing,shotgun metagenomic sequencing	PRJNA413199	qPCR	Y	Y	0	Y	30666957	https://doi.org/10.7554/eLife.40553	mammalian species (16 species)	fecal
Santinsky	2013	shotgun metagenomic sequencing,shotgun metatranscriptomic sequencing	-	Spike-in DNA	N	-	1	N	24060124	https://doi.org/10.1016/b978-0-12-407863-5.00012-5	-	-
Ghotbi	2024	16s rRNA amplicon sequencing	PRJNA1202922	Spike-in qPCR	N	-	0	N	40689579	https://doi.org/10.1101/2024.12.27.630554	wood frog
Reyes	2013	shotgun metagenomic sequencing	PRJEB4370	Flow Cytometry	Y	Y	0	N	24259713	https://doi.org/10.1073/pnas.1319470110	mice	fecal
Llewellyn	2017	16S rDNA sequencing	PRJNA412670, PRJNA403997	fecal microbial DNA content	N	-	0	N	29174952	https://doi.org/10.1053/j.gastro.2017.11.030	germ free mice	fecal
Faith	2011	shotgun sequencing, RNA-Seq	PRJNA136593	fecal microbial DNA content	N	-	0	N	21596954	https://doi.org/10.1126/science.1206025	human colonized mice	fecal
Galazzo	2020	16s rRNA amplicon sequencing	ERP108719	Flow Cytometry,ddPCR,qPCR	Y	N	0	Y	32850498	https://doi.org/10.3389/fcimb.2020.00403	human	fecal
Niu	2017	16s rRNA amplicon sequencing	-	CFU	N	-	0	N	28275097	https://doi.org/10.1073/pnas.1616148114	maize	root seedlings
Lin	2019	16s rRNA amplicon sequencing,18s rRNA sequencing	PRJNA508517,PRJNA508514	Flow Cytometry,Spike-in DNA (ISN)	Y	Y	0	Y	30552195	https://doi.org/10.1128/AEM.02634-18	marine	seawater
Ellegaard	2020	shotgun metagenomic sequencing	PRJNA598094	qPCR	Y	N	0	N	32531278	https://doi.org/10.1016/j.cub.2020.04.070	honey bees	hindguts
Regalado	2020	shotgun metagenomic sequencing,16s rDNA amplicon sequencing,ITS1 amplicon sequencing	PRJEB31530	qPCR	Y	Y	0	N	32405027	https://doi.org/10.1038/s41396-020-0665-8	plant	leaf-associated (phyllosphere)
Liao	2021	16s rRNA amplicon sequencing	PRJNA394877, PRJNA545312, PRJNA548153, PRJNA606262, PRJNA607574	qPCR	N	-	0	Y	33654104	https://doi.org/10.1038/s41597-021-00860-8	human	fecal
Seki	2021	16s rRNA amplicon sequencing	-	qPCR	N	-	0	N	34480872	https://doi.org/10.1016/j.chom.2021.08.004	human	fecal
Suriano	2021	16s rRNA amplicon sequencing	PRJEB44809	Flow Cytometry	Y	N	0	N	34183063	https://doi.org/10.1186/s40168-021-01097-8	mice	fecal
Kesnerova	2020	16s rRNA amplicon sequencing	PRJNA578869	qPCR	N	-	0	N	31836840	https://doi.org/10.1038/s41396-019-0568-8	bee	gut
Suriano	2022	16s rRNA amplicon sequencing	PRJEB53668	Flow Cytometry	Y	N	0	Y	36516223	https://doi.org/10.1152/ajpendo.00141.2022	mice	fecal
Hu	2024	16s rRNA amplicon sequencing	-	qPCR	N	-	0	N	38925544	https://doi.org/10.1002/jsfa.13688	fermented food	cabbage
Wei	2021	16s rRNA amplicon sequencing	PRJNA724901	Spike-in DNA	N	-	0	N	33996619	https://doi.org/10.3389/fcimb.2021.630372	human	fecal
Marotz	2021	16s rRNA amplicon sequencing	ERP117149, ERP111447	qPCR, Flow Cytometry	N	-	0	Y	33594005	https://doi.org/10.1128/msystems.01182-20	human	saliva
Hasrat	2021	16s rRNA amplicon sequencing	PRJNA718293	qPCR	Y	N	0	N	34433845	https://doi.org/10.1038/s41598-021-96556-5	human	nasopharynx, oropharynx, saliva
Thiruppathy	2025	shotgun metagenomics	PRJNA1118035	Flow Cytometry	Y	N	0	Y	40038838	https://doi.org/10.1186/s40168-025-02063-4	human	relic DNA from skin
Caenepeel	2024	16s rRNA amplicon sequencing	PRJEB71738	Flow Cytometry	Y	N	0	N	38096956	10.1053/j.gastro.2023.11.304	human	fecal
Pust	2024	16s rRNA amplicon sequencing	-	Spike-in	N	-	0	N	38429112	0.1136/gutjnl-2023-331012	human	cyst fluid
Schmiester	2022	16s rRNA amplicon sequencing	PRJNA782417	Flow Cytometry	N	-	0	N	35634713	10.1080/19490976.2022.2081475	human	fecal
Devolder	2022	16s rRNA amplicon sequencing	PRJEB45550	Flow Cytometry	N	-	0	N	36803643	https://doi.org/10.1080/19490976.2023.2180316	human	fecal
Valles-Colomer	2021	shotgun metagenomics	EGAS00001005651, EGAS00001005649	Flow Cytometry	N	-	0	N	34969979	https://doi.org/10.1038/s41564-021-01021-8	human	fecal
Prodger	2021	16s rRNA amplicon sequencing	-	qPCR	N	-	0	N	33884964	https://doi.org/10.1172/jci.insight.147363	human	foreskin
Alessandri	2023	ITS amplicon sequencing	PRJNA942519	Flow Cytometry	N	-	0	N	37880979	10.1093/femsec/fiad136	bovine	milk
Samaey	2024	16s rRNA amplicon sequencing	-	Flow Cytometry	N	-	0	N	37775582	10.1007/s00467-023-06168-6	human	fecal
Duysburgh	2024	16s rRNA amplicon sequencing	-	Flow Cytometry	N	-	0	N	38892504	https://doi.org/10.3390/nu16111570	artificial gut
Wagner	2025	16s rRNA amplicon sequencing	PRJNA1229264, PRJNA800240	Flow Cytometry, Spike-in DNA	Y	N	0	N	40196033	10.3389/fmicb.2025.1481197	piglet	fecal
Mancabelli	2021	shotgun metagenomics	PRJNA663786	Flow Cytometry	Y	N	0	N	33483308	https://doi.org/10.1128/AEM.03137-20	human	fecal
Mancabelli	2021	shotgun metagenomics	PRJNA641015	Flow Cytometry	Y	N	0	N	33579685	10.1128/AEM.02899-20	chicken,human	fecal,vaginal swab
Viglioli	2024	shotgun metagenomics	-	Flow Cytometry	Y	N	0	N	39265854	10.1016/j.ijpharm.2024.124663	human	fecal
Alessandri	2024	shotgun metagenomics	PRJNA1084800	Flow Cytometry	Y	N	0	N	38878269	10.1111/1751-7915.14509	human	fecal
Barlow	2021	16s rRNA amplicon sequencing	PRJNA674353	ddPCR	Y	Y	0	N	34724979	https://doi.org/10.1186/s40168-021-01162-2	human	duodenal aspirates
Morton	2019	16s rRNA amplicon sequencing, shotgun metagenomics	PRJEB29169	Flow Cytometry, qPCR	N	-	0	Y	31222023	https://doi.org/10.1038/s41467-019-10656-5	human	saliva
Venkataraman	2018	shotgun metagenomics	-	Spike-in DNA	Y	N	0	N	30221538	https://doi.org/10.2144/btn-2018-0089	mock community
Piwosz	2019	16s rRNA amplicon sequencing	PRJEB24102	Spike-in DNA	Y	Y	0	N	29980795	10.1038/s41396-018-0213-y	freshwater reservoir	water
Rolling	2022	16s rRNA amplicon sequencing, ITS amplicon sequencing	PRJNA746305	qPCR	N	-	0	N	34764444	10.1038/s41564-021-00989-7	human	fecal
Brumfield	2021	shotgun metagenomic sequencing	PRJNA655751	qPCR	N	-	0	N	34263162	https://doi.org/10.3389/frwa.2021.626849	wastewater	wastewater
Yang	2018	16S rRNA amplicon sequencing	-	qPCR	N	-	0	N	29574379	https://doi.org/10.1016/j.scitotenv.2018.03.201	soil	soil
Xie	2022	single cell RNA sequencing	SUB10399764	Flow Cytometry,qPCR	N	-	1	N	35365767	https://doi.org/10.1038/s12276-022-00749-5	human	mscs
Lundberg	2021		PRJEB38287	hamPCR	N	-	1	N	34292157	https://doi.org/10.7554/eLife.66186	plants
Fu	2023	shotgun metagenomic sequencing	PRJNA860773	Flow Cytometry	N	-	1	N	38868349	https://doi.org/10.1002/imt2.77	Wastewater	NA
Kohshbakht	2024	single cell RNA sequencing		Flow Cytometry	N	-	1	N	39539550	https://doi.org/10.3389/fimmu.2024.1393017	Human	skin
Wang	2024			Nanodrop	N	-	1	N	38395981	https://doi.org/10.1038/s41467-024-45925-5	Soil	Root associated compartments of soybean
Krause	2024	16s rRNA amplicon sequencing	PRJNA1068571	Flow Cytometry	Y	N	1	N	39458307	https://doi.org/10.3390/microorganisms12101998	Human	fecal
Mahowald	2009	-	PRJNA111673, PRJNA112095, PRJNA112197	qPCR	N	-	1	N	19321416	https://doi.org/10.1073/pnas.0901529106	human colonized mice	fecal
Rey	2013	RNAseq,GC-MS	-	qPCR	N	-	1	N	23898195	https://doi.org/10.1073/pnas.1312524110	human colonized mice	fecal
Guo	2020	16s rRNA amplicon sequencing	CRA001526, CRA001527	HA-QAP	N	-	1	N	33404537	https://doi.org/10.1016/j.xplc.2019.100003	plants
Yao	2022	16s rRNA amplicon sequencing	-	RT-PCR	N	-	1	N	-	https://doi.org/10.1016/j.foodhyd.2021.107422	human	fecal
Bogaert	2011	barcoded pyrosequencing	-	qPCR	N	-	1	N	21386965	https://doi.org/10.1371/journal.pone.0017035	human	nasopharyngeal
Biesbroek	2012	bardcoded pyrosequencing		qPCR	N	-	1	N	22412957	https://doi.org/10.1371/journal.pone.0032942	human	nasopharynx, oropharynx, saliva
Wang	2024	16s rRNA amplicon sequencing		qPCR	N	-	1	N	39193168	10.1002/ece3.11707	honey bees	gut
Price	2024	16s rRNA amplicon sequencing		qPCR,Spike-in	N	-	1	N	-	-	mice	fecal
Zhan	2025	16s rRNA amplicon sequencing	PRJNA1248599	Spike-In	N	-	1	N	40744840	10.1128/spectrum.00084-25	mice	fecal
Granato	2024	16s rRNA amplcon sequencing		qPCR	N	-	1	N	38832003	https://doi.org/10.1210/jcemcr/luae091	human	fecal
Duquenoy	2020	16s rRNA amplicon sequencing	PRJNA609248	Flow Cytometry	N	-	1	N	32676069	https://doi.org/10.3389/fmicb.2020.01469	human	fecal
